# PU.1 Shapes Host Epigenetic Responses to Mycobacterium tuberculosis and Represents a Target for Host Directed Therapy

**DOI:** 10.1101/2025.09.09.675072

**Authors:** Jeremie Poschmann, Liu Jie, Caio Bomfim, Alice Mollé, Wenjie Sun, Taylor W. Foreman, Colette Cruesy, Gosset Pierre, Deepak Kaushal, Gennaro de Libero, Celine Cougoule, Shyam Prabhakar, Amit Singhal

## Abstract

*Mycobacterium tuberculosis* (*Mtb*) infection induces widespread epigenetic changes in monocytes and macrophages. To characterize the critical factor responsible for *Mtb*-induced epigenetic responses, we performed an integrative analyses of chromatin modification (H3K27ac), transcription factor binding, and gene expression in human monocytes and macrophages. Our data identified PU.1 (SPI1) as a key transcriptional regulator to be upregulated and bound to gene promoters in response to *Mtb*. PU.1 enrichment was associated with enhanced proinflammatory and anti-apoptotic gene programs. PU.1 expression was also elevated in the lung tissues from *Mtb*-infected macaques and tuberculosis patients. PU.1 knockdown enhanced human macrophage apoptosis, dampened inflammation and reduced bacterial survival, suggesting its functional role in supporting *Mtb* infection. Pharmacological inhibition of PU.1 replicated the effects of knockdown, restricting *Mtb* growth without cytotoxicity. These findings identify PU.1 as a central node in the host epigenetic response to *Mtb* and a candidate for host-directed therapeutic targeting in tuberculosis.
