## Supplemental table 2 for "PU.1 Shapes Host Epigenetic Responses to Mycobacterium tuberculosis and Represents a Target for Host Directed Therapy"

### Sheet: all
Ontology	Desc	log10Pvalue
7	B cell proliferation	4.26988
7	positive regulation of cell adhesion	4.783
7	positive regulation of cell proliferation	6.15116
6	mRNA catabolic process, NMD	5.30619
6	mRNA transport	5.58935
6	viral transcription	6.75324
5	positive regulation of icosanoid secretion	5.67598
5	negative regulation of viral genome replication	5.81584
5	type I interferon signaling pathway	7.51963
5	defense response to virus	9.16404
4	interleukin-7-mediated signaling pathway	5.47619
4	chromatin silencing at rDNA	6.20945
4	replication-dependent nucleosome assembly	6.55623
3	regulation of IKK/NFKB signaling	5.42541
2	N.D.	0
1	N.D.	0

### Sheet: cluster3
Ontology	Desc	HyperP	log10FDR	HyperFdrQ	RegionFoldEnrich	FgGeneNames
GO Biological Process	regulation of I-kappaB kinase/NF-kappaB signaling	3.75481e-06	5.42541	0.0484484	1.83661	ABL1,AKAP13,ASH1L,ATP2C1,BCL3,BIRC2,BRD4,BST2,C9orf89,CASP10,CD27,CFLAR,CHUK,CTNNB1,GOLT1B,GREM1,HMOX1,IKBKE,IKBKG,IL1B,IRAK1,LGALS9,LPAR1,LTBR,NDFIP2,NEK6,NUP62,PARK2,PELI1,PELI2,RBCK1,RELA,RHOH,RIPK1,RIPK2,S100A13,SHISA5,STAT1,TANK,TGM2,TNFAIP3,TNIP1,TNIP2,TRIM22,TRIM5,UBE2I,ZDHHC17

### Sheet: cluster4
Ontology	Desc	HyperP		HyperFdrQ	RegionFoldEnrich	FgGeneNames
GO Biological Process	DNA replication-dependent nucleosome assembly	2.77822e-07	6.55623	0.00358474	3.43839	HAT1,HIST1H3A,HIST1H3B,HIST1H3C,HIST1H3F,HIST1H3G,HIST1H3H,HIST1H3I,HIST1H3J,HIST1H4A,HIST1H4B,HIST1H4C,HIST1H4E,HIST1H4I,HIST1H4J,HIST1H4K,HIST1H4L,HIST4H4
GO Biological Process	chromatin silencing at rDNA	6.1738e-07	6.20945	0.00398303	3.31104	HIST1H3A,HIST1H3B,HIST1H3C,HIST1H3F,HIST1H3G,HIST1H3H,HIST1H3I,HIST1H3J,HIST1H4A,HIST1H4B,HIST1H4C,HIST1H4E,HIST1H4I,HIST1H4J,HIST1H4K,HIST1H4L,HIST2H3A,HIST2H3C,HIST4H4
GO Biological Process	interleukin-7-mediated signaling pathway	3.34047e-06	5.47619	0.0143673	2.62936	BRWD1,CISH,HIST1H3A,HIST1H3B,HIST1H3C,HIST1H3F,HIST1H3G,HIST1H3H,HIST1H3I,HIST1H3J,HIST2H3A,HIST2H3C,IL7R,IRS1,IRS2,PIK3R1,PTK2B
GO Biological Process	cellular response to interleukin-7	5.37101e-06	5.26994	0.0173255	2.57093	BRWD1,CISH,HIST1H3A,HIST1H3B,HIST1H3C,HIST1H3F,HIST1H3G,HIST1H3H,HIST1H3I,HIST1H3J,HIST2H3A,HIST2H3C,IL7R,IRS1,IRS2,PIK3R1,PTK2B
GO Biological Process	protein heterotetramerization	9.49177e-06	5.02265	0.0244945	2.70042	GRIN2B,HIST1H3A,HIST1H3B,HIST1H3C,HIST1H3F,HIST1H3G,HIST1H3H,HIST1H3I,HIST1H3J,HIST1H4A,HIST1H4B,HIST1H4C,HIST1H4E,HIST1H4I,HIST1H4J,HIST1H4K,HIST1H4L,HIST4H4,INSR

### Sheet: cluster5
Ontology	Desc	HyperP		HyperFdrQ	RegionFoldEnrich	FgGeneNames
GO Biological Process	defense response to virus	6.85419e-10	9.16404	8.84396e-06	3.93949	ADAR,CXCL10,DDX60,DHX58,IFI16,IFI44L,IFIH1,IFIT1,IFIT1B,IFIT3,IFIT5,IFITM1,IFITM3,IRF7,IRF9,ISG15,ISG20,LILRB1,MX1,MX2,NLRP3,OAS1,OAS2,RELA,STAT1,TBK1,TRIM22,TRIM5
GO Biological Process	response to virus	3.28174e-09	8.4839	2.11721e-05	3.22201	ADAR,BCL3,CCL11,CCL8,CXCL10,CXCL12,DDX60,DHX58,HMGA1,IFI16,IFI44L,IFIH1,IFIT1,IFIT1B,IFIT3,IFIT5,IFITM1,IFITM3,IRF7,IRF9,ISG15,ISG20,IVNS1ABP,LILRB1,MX1,MX2,NLRP3,OAS1,OAS2,RELA,STAT1,TBK1,TRIM22,TRIM5
GO Biological Process	type I interferon signaling pathway	3.02254e-08	7.51963	0.000129999	4.99072	ADAR,IFI6,IFIT1,IFIT3,IFITM1,IFITM3,IRF7,IRF9,ISG15,ISG20,MX1,MX2,MYD88,OAS1,OAS2,STAT1
GO Biological Process	response to type I interferon	5.27649e-08	7.27765	0.000170206	4.81663	ADAR,IFI6,IFIT1,IFIT3,IFITM1,IFITM3,IRF7,IRF9,ISG15,ISG20,MX1,MX2,MYD88,OAS1,OAS2,STAT1
GO Biological Process	cytokine-mediated signaling pathway	1.01334e-07	6.99424	0.000261502	2.26894	ACSL1,ADAR,AIM2,CCL11,CCL3,CCL8,CCR7,CCRL2,CXCL10,CXCL11,CXCL12,EDA2R,ICAM1,IFI30,IFI6,IFIT1,IFIT3,IFITM1,IFITM3,IL15RA,IRAK2,IRF7,IRF9,ISG15,ISG20,LMNB1,MSN,MX1,MX2,MYD88,NFKBIA,OAS1,OAS2,RELA,RPS6KA5,SNRPA1,SOCS1,SOD2,STAT1,TNFRSF11A,TNIP2,TRAF2,TRIM22,TRIM5
GO Biological Process	response to other organism	1.14829e-07	6.93995	0.00024694	2.01893	ADAM9,ADAR,BCL3,CCL11,CCL3,CCL8,CCR7,CMPK2,CXCL10,CXCL11,CXCL12,DDX60,DEFB136,DHX58,EDNRB,ENSG00000259680,GCH1,HAVCR2,HMGA1,ICAM1,IFI16,IFI44L,IFIH1,IFIT1,IFIT1B,IFIT3,IFIT5,IFITM1,IFITM3,IRAK2,IRF7,IRF9,ISG15,ISG20,IVNS1ABP,LILRB1,LITAF,LY96,LYN,MX1,MX2,MYD88,NFKB2,NFKBIA,NLRP3,NR1H3,OAS1,OAS2,PLA2G6,RELA,STAB1,STAT1,TBK1,TLR1,TNFRSF11A,TNIP2,TRIM22,TRIM5
GO Biological Process	response to external biotic stimulus	1.33313e-07	6.87513	0.000245733	2.01032	ADAM9,ADAR,BCL3,CCL11,CCL3,CCL8,CCR7,CMPK2,CXCL10,CXCL11,CXCL12,DDX60,DEFB136,DHX58,EDNRB,ENSG00000259680,GCH1,HAVCR2,HMGA1,ICAM1,IFI16,IFI44L,IFIH1,IFIT1,IFIT1B,IFIT3,IFIT5,IFITM1,IFITM3,IRAK2,IRF7,IRF9,ISG15,ISG20,IVNS1ABP,LILRB1,LITAF,LY96,LYN,MX1,MX2,MYD88,NFKB2,NFKBIA,NLRP3,NR1H3,OAS1,OAS2,PLA2G6,RELA,STAB1,STAT1,TBK1,TLR1,TNFRSF11A,TNIP2,TRIM22,TRIM5
GO Biological Process	response to biotic stimulus	1.64661e-07	6.78341	0.000265577	1.98293	ADAM9,ADAR,BCL3,CCL11,CCL3,CCL8,CCR7,CMPK2,CXCL10,CXCL11,CXCL12,DDX60,DEFB136,DHX58,EDNRB,ENSG00000259680,FBXO18,GCH1,HAVCR2,HMGA1,ICAM1,IFI16,IFI44L,IFIH1,IFIT1,IFIT1B,IFIT3,IFIT5,IFITM1,IFITM3,IRAK2,IRF7,IRF9,ISG15,ISG20,IVNS1ABP,LILRB1,LITAF,LY96,LYN,MX1,MX2,MYD88,NFKB2,NFKBIA,NLRP3,NR1H3,OAS1,OAS2,PLA2G6,RELA,STAB1,STAT1,TBK1,TLR1,TNFRSF11A,TNIP2,TRIM22,TRIM5
GO Biological Process	defense response to other organism	1.96749e-07	6.70609	0.000282073	2.57651	ADAR,BCL3,CXCL10,DDX60,DEFB136,DHX58,ENSG00000259680,HAVCR2,IFI16,IFI44L,IFIH1,IFIT1,IFIT1B,IFIT3,IFIT5,IFITM1,IFITM3,IRF7,IRF9,ISG15,ISG20,LILRB1,MX1,MX2,MYD88,NLRP3,OAS1,OAS2,PLA2G6,RELA,STAB1,STAT1,TBK1,TLR1,TRIM22,TRIM5
GO Biological Process	innate immune response	8.57567e-07	6.06673	0.00110652	2.17829	ADAR,AIM2,ARHGEF2,ARID5A,CCL11,CCL3,CCL8,DAPK1,DDX60,DHX58,ENSG00000259680,GBP5,GCH1,HAVCR2,ICAM1,IFI16,IFI30,IFI6,IFIH1,IFIT1,IFIT3,IFIT5,IFITM1,IFITM3,IRF7,IRF9,ISG15,ISG20,LY96,LYN,MX1,MX2,MYD88,NFKB2,NLRP3,OAS1,OAS2,STAT1,TBK1,TLR1,TRIM22,TRIM5,VSIG4
GO Biological Process	response to cytokine	9.53126e-07	6.02085	0.00111802	1.81215	AANAT,ACSL1,ADAM9,ADAR,AIM2,ARHGEF2,ARID5B,CCL11,CCL3,CCL8,CCR7,CCRL2,CD274,CTBP2,CXCL10,CXCL11,CXCL12,DAPK1,EDA2R,GBP5,GCH1,GCLC,GNPNAT1,ICAM1,IFI30,IFI6,IFIT1,IFIT3,IFITM1,IFITM3,IL15RA,IRAK2,IRF7,IRF9,ISG15,ISG20,LMNB1,MAT2A,MCL1,MSC,MSN,MX1,MX2,MYD88,NFKB2,NFKBIA,OAS1,OAS2,OXTR,POU4F1,RELA,RPS6KA5,SNRPA1,SOCS1,SOD2,STAT1,TNFRSF11A,TNIP2,TRAF2,TRIM22,TRIM5,ZFP36L1
GO Biological Process	negative regulation of viral genome replication	1.52813e-06	5.81584	0.00164313	6.58553	ADAR,IFI16,IFIT1,IFIT5,IFITM1,IFITM3,ISG15,ISG20,MX1,OAS1
GO Biological Process	positive regulation of icosanoid secretion	2.10873e-06	5.67598	0.002093	8.47529	NTSR1,P2RX4,PLA2G6,TNFRSF11A
GO Biological Process	positive regulation of fatty acid transport	2.10873e-06	5.67598	0.002093	8.47529	NTSR1,P2RX4,PLA2G6,TNFRSF11A
GO Biological Process	negative regulation of viral process	2.9981e-06	5.52315	0.00257897	4.65829	ADAR,CCL3,IFI16,IFIT1,IFIT5,IFITM1,IFITM3,ISG15,ISG20,MX1,OAS1,STAT1,TRIM5
GO Biological Process	regulation of heat generation	3.95617e-06	5.40273	0.0031904	9.47584	ARRDC3,EDNRB,TNFRSF11A
GO Biological Process	negative regulation of multi-organism process	5.57376e-06	5.25385	0.00423048	3.88827	ADAR,CCL3,IFI16,IFIT1,IFIT5,IFITM1,IFITM3,ISG15,ISG20,MX1,OAS1,PRDX4,SQSTM1,STAT1,TRIM5
GO Biological Process	cellular response to cytokine stimulus	8.73637e-06	5.05867	0.00626252	1.79306	ACSL1,ADAR,AIM2,ARHGEF2,ARID5B,CCL11,CCL3,CCL8,CCR7,CCRL2,CTBP2,CXCL10,CXCL11,CXCL12,DAPK1,EDA2R,GBP5,GNPNAT1,ICAM1,IFI30,IFI6,IFIT1,IFIT3,IFITM1,IFITM3,IL15RA,IRAK2,IRF7,IRF9,ISG15,ISG20,LMNB1,MAT2A,MSC,MSN,MX1,MX2,MYD88,NFKBIA,OAS1,OAS2,POU4F1,RELA,RPS6KA5,SNRPA1,SOCS1,SOD2,STAT1,TNFRSF11A,TNIP2,TRAF2,TRIM22,TRIM5,ZFP36L1
GO Biological Process	negative regulation of viral life cycle	8.93184e-06	5.04906	0.00606566	4.56871	ADAR,CCL3,IFI16,IFIT1,IFIT5,IFITM1,IFITM3,ISG15,ISG20,MX1,OAS1,TRIM5
GO Biological Process	regulation of icosanoid secretion	1.11638e-05	4.95219	0.00720234	6.96185	NTSR1,P2RX4,PLA2G6,TNFRSF11A
GO Biological Process	positive regulation of lipid transport	1.59135e-05	4.79823	0.00821327	4.7023	CYP19A1,NFKBIA,NR1H3,NTSR1,P2RX4,PLA2G6,TNFRSF11A
GO Biological Process	positive regulation of organic acid transport	2.54369e-05	4.59454	0.0126236	6.28812	NTSR1,P2RX4,PLA2G6,TNFRSF11A
GO Biological Process	positive regulation of NF-kappaB transcription factor activity	3.55439e-05	4.44924	0.0163794	2.9436	AIM2,AR,ARHGEF2,EDA2R,ICAM1,IRAK2,MYD88,NFKB2,NFKBIA,NLRP3,RELA,RPS6KA5,TNFRSF11A,TRAF2,TRIM22,TRIM5
GO Biological Process	regulation of fatty acid transport	6.57357e-05	4.1822	0.0282729	5.56948	NTSR1,P2RX4,PLA2G6,TNFRSF11A
GO Biological Process	negative regulation of extrinsic apoptotic signaling pathway	8.04416e-05	4.09452	0.0334819	3.12391	AR,ARHGEF2,DAPK1,EYA1,GCLC,HMOX1,ICAM1,IFI6,MCL1,NRP1,RELA,TMBIM1,TRAF2
GO Biological Process	positive regulation of defense response	8.6551e-05	4.06273	0.034899	2.06948	AIM2,CCL3,CCR7,CTSB,CTSL,CUL1,DDX60,DHX58,GBP5,HAVCR2,IFI16,IFIH1,IRAK2,IRF7,LY96,LYN,MYD88,NFKBIA,PARP9,PIK3AP1,RELA,RPS6KA5,TBK1,TLR1,TNFRSF11A,TNIP2,TRIM5
GO Biological Process	positive regulation of immune system process	0.000105098	3.97841	0.0410933	1.61712	ACTR3,AIM2,CCL3,CCL8,CCR7,CD274,CTSB,CTSL,CUL1,CXCL10,CXCL11,CXCL12,DDX60,DHX58,ENSG00000259680,GAB2,GBP5,HAVCR2,HMOX1,ICAM1,ICOSLG,IFI16,IFIH1,IRAK2,IRF7,ISG15,KITLG,LILRB1,LILRB4,LY96,LYN,MYD88,MYO10,NFKBIA,NLRP3,NR1H3,PARP9,PDCD1,PIK3AP1,PLA2G6,POU4F1,RAPGEF1,RELA,RPS6KA5,RUNX1,SOCS1,STAT1,STX4,TBK1,TLR1,TNIP2,TRAF2,TRIM5,VSIG4,ZFP36L1,ZMIZ1
GO Biological Process	response to ATP	0.00010846	3.96473	0.0411605	7.30994	P2RX4,P2RY11,PANX1,SELL,SSH1
GO Biological Process	positive regulation of intracellular signal transduction	0.000123	3.91009	0.0453448	1.63416	ADAM9,AR,BMP2,CCL11,CCL3,CCL8,CCR7,CDK5RAP3,CXCL10,CXCL11,DDX60,DHX58,DUSP6,EDA2R,EPGN,FBXO18,HAVCR2,HMOX1,HPSE,ICAM1,IFIT5,IRAK2,KITLG,LITAF,LPAR1,LPAR6,LYN,MCL1,MEIS3,MYD88,NENF,NRP1,P2RX4,PARP9,PDGFA,PIK3AP1,PLA2G6,PSAP,RAPGEF1,RELA,RHEB,RICTOR,SASH1,SDCBP,TBK1,TNFAIP8L3,TNFRSF11A,TNIP2,TRAF2,TRIM22,TRIM5
GO Biological Process	inflammatory response	0.000127977	3.89287	0.0458691	1.94932	AIM2,BMP2,CCL11,CCL3,CCL8,CCR7,CCRL2,CXCL10,CXCL11,GBP5,HAVCR2,HDAC9,HMOX1,ICAM1,IFI16,IL1RN,IRAK2,LY96,LYN,MYD88,NFKB2,NLRP3,PLA2G4C,RELA,RPS6KA5,SIGLEC1,STAB1,TBK1,TLR1,TNFRSF11A,TNIP2
GO Biological Process	negative regulation of apoptotic signaling pathway	0.000130834	3.88328	0.0456256	2.3825	AR,ARHGEF2,CXCL12,DAPK1,DNAJA1,EYA1,GCLC,HMOX1,ICAM1,IFI6,IVNS1ABP,MCL1,MEIS3,MMP9,NRP1,RELA,SOD2,TMBIM1,TRAF2
Human Phenotype	Osteolysis	3.37517e-07	6.4717	0.00224179	8.77192	IFIH1,MAFB,SQSTM1,TNFRSF11A
Mouse Phenotype Single KO	increased susceptibility to infection induced morbidity/mortality	2.82926e-07	6.54833	0.00256444	4.09903	AIM2,CD274,DDX60,DHX58,GBP5,HMOX1,IFIT1B,IFITM1,IFITM3,IRF7,MMP9,MX1,NFKBIA,RHBDF2,STAT1,TBK1
Mouse Phenotype Single KO	altered susceptibility to infection induced morbidity/mortality	3.53961e-07	6.45104	0.00160415	3.55344	AIM2,CD274,DDX60,DHX58,GBP5,HAVCR2,HMOX1,ICAM1,IFIT1B,IFITM1,IFITM3,IRF7,MMP9,MX1,NFKBIA,RHBDF2,SOCS1,STAT1,TBK1
Mouse Phenotype Single KO	enlarged liver	2.82417e-06	5.54911	0.00853275	3.13924	CYP19A1,CYP27A1,DNAJC15,GTF2IRD1,IFITM1,IFITM3,KLF3,KLF6,MTSS1,NF2,NLRP3,NR1H3,PDCD1,SOCS1,SOD2,TNFRSF11A
Mouse Phenotype Single KO	altered susceptibility to infection	4.95576e-06	5.30489	0.0112298	2.03844	ADAR,AIM2,ARHGEF2,BCL3,CCL3,CCR7,CD274,CUX1,CXCL10,DDX60,DHX58,DUSP4,GBP5,HAVCR2,HMOX1,HNRNPD,ICAM1,IFIH1,IFIT1B,IFITM1,IFITM3,IL1RN,IRF7,IRF9,LY96,MMP3,MMP9,MX1,MYD88,NFKB2,NFKBIA,NR1H3,OAS1,RHBDF2,SIGLEC1,SOCS1,STAT1,TBK1,TLR1,VSIG4
Mouse Phenotype Single KO	small Peyer's patches	8.42423e-06	5.07447	0.0152714	5.53783	BCL3,CCR7,LYN,NFKB2,NFKBIA,RUNX1,TNFRSF11A
Mouse Phenotype Single KO	abnormal response to infection	9.25748e-06	5.03351	0.013985	1.95105	ADAR,AIM2,ARHGEF2,BCL3,CCL3,CCR7,CD274,CUX1,CXCL10,DDX60,DHX58,DUSP4,EFHD2,GBP5,HAVCR2,HMOX1,HNRNPD,ICAM1,IFIH1,IFIT1B,IFITM1,IFITM3,IL1RN,IRF7,IRF9,LY96,MMP3,MMP9,MX1,MYD88,NFKB2,NFKBIA,NLRP3,NR1H3,OAS1,RHBDF2,SIGLEC1,SOCS1,STAT1,TBK1,TLR1,VSIG4
Mouse Phenotype Single KO	abnormal circulating interferon-beta level	1.03612e-05	4.98459	0.0134163	10.4428	ADAR,DDX60,DHX58,IRF7,IRF9,MMP9
Mouse Phenotype Single KO	increased susceptibility to infection	1.58676e-05	4.79949	0.017978	2.07733	ADAR,AIM2,ARHGEF2,BCL3,CD274,CUX1,CXCL10,DDX60,DHX58,DUSP4,GBP5,HMOX1,HNRNPD,IFIH1,IFIT1B,IFITM1,IFITM3,IRF7,IRF9,LY96,MMP3,MMP9,MX1,MYD88,NFKB2,NFKBIA,NR1H3,OAS1,RHBDF2,SIGLEC1,STAT1,TBK1,TLR1,VSIG4
Mouse Phenotype Single KO	increased susceptibility to viral infection	2.0256e-05	4.69345	0.0204	3.06711	ADAR,AIM2,ARHGEF2,CXCL10,DDX60,DHX58,IFIH1,IFIT1B,IFITM1,IFITM3,IRF7,IRF9,MMP9,MX1,MYD88,OAS1,STAT1
Mouse Phenotype Single KO	abnormal Peyer's patch size	2.8008e-05	4.55272	0.0253864	4.87329	BCL3,CCR7,LYN,NFKB2,NFKBIA,RUNX1,TNFRSF11A
Mouse Phenotype Single KO	altered susceptibility to viral infection	2.9743e-05	4.52661	0.0245083	2.62776	ADAR,AIM2,ARHGEF2,CCL3,CD274,CXCL10,DDX60,DHX58,HAVCR2,IFIH1,IFIT1B,IFITM1,IFITM3,IRF7,IRF9,MMP9,MX1,MYD88,OAS1,SOCS1,STAT1
Mouse Phenotype Single KO	abnormal motor coordination/ balance	6.58088e-05	4.18172	0.0426065	1.925	ABHD12,ANP32E,CACNA1A,CCL3,CLIC5,CLN8,CP,CSTB,CTSD,DNAJC5,EPB41L3,EPGN,FAM20C,GALC,GBX1,GNAQ,GPR126,GTF2IRD1,IFITM1,IFITM3,MUSK,NF2,NINJ1,NTSR1,OXR1,PCDH9,PLA2G6,POU4F1,PSAP,PTPRG,RND3,SOD2,TMOD2,TRAK1,VAC14
Mouse Phenotype Single KO	decreased spleen germinal center size	7.86144e-05	4.1045	0.047504	7.69467	BCL3,ICOSLG,TNFRSF11A
Mouse Phenotype	increased susceptibility to infection induced morbidity/mortality	1.76485e-07	6.75329	0.00166478	4.02576	AIM2,CD274,DDX60,DHX58,GBP5,HMOX1,IFIT1B,IFITM1,IFITM3,IRF7,MMP9,MX1,MYD88,NFKBIA,RHBDF2,STAT1,TBK1
Mouse Phenotype	altered susceptibility to infection induced morbidity/mortality	2.3826e-07	6.62295	0.00112375	3.50367	AIM2,CD274,DDX60,DHX58,GBP5,HAVCR2,HMOX1,ICAM1,IFIT1B,IFITM1,IFITM3,IRF7,MMP9,MX1,MYD88,NFKBIA,RHBDF2,SOCS1,STAT1,TBK1
Mouse Phenotype	enlarged liver	2.10533e-06	5.67668	0.00661986	2.64442	CYP19A1,CYP27A1,DNAJC15,FTH1,GALC,GTF2IRD1,IFITM1,IFITM3,KLF3,KLF6,MOB1A,MTSS1,NF2,NLRP3,NR1H3,PDCD1,RICTOR,RUNX1,SOCS1,SOD2,STAT1,TNFRSF11A
Mouse Phenotype	abnormal Peyer's patch T cell area morphology	3.95617e-06	5.40273	0.00932963	9.47584	BCL3,CCR7,NFKB2,TNFRSF11A
Mouse Phenotype	altered susceptibility to infection	1.01498e-05	4.99354	0.0191486	1.94413	ADAR,AIM2,ARHGEF2,BCL3,CCL3,CCR7,CD274,CUX1,CXCL10,DDX60,DHX58,DUSP4,GBP5,HAVCR2,HMOX1,HNRNPD,ICAM1,IFIH1,IFIT1B,IFITM1,IFITM3,IL1RN,IRF7,IRF9,LY96,MMP3,MMP9,MX1,MYD88,NFKB2,NFKBIA,NLRP3,NR1H3,OAS1,RELA,RHBDF2,SIGLEC1,SOCS1,STAT1,TBK1,TLR1,VSIG4
Mouse Phenotype	altered susceptibility to viral infection	1.14264e-05	4.94209	0.0179642	2.64613	ADAR,AIM2,ARHGEF2,CCL3,CD274,CXCL10,DDX60,DHX58,HAVCR2,HMOX1,IFIH1,IFIT1B,IFITM1,IFITM3,IRF7,IRF9,MMP9,MX1,MYD88,OAS1,SOCS1,STAT1
Mouse Phenotype	abnormal tumor necrosis factor level	1.34171e-05	4.87234	0.0180805	2.5595	AIM2,ARID5A,CCL3,CUX1,CYP19A1,GALC,HMOX1,HNRNPD,ICAM1,IRAK2,LYN,MEP1A,MYD88,NFKBIA,NLRP3,RELA,RFPL3,RHBDF2,RPS6KA5,SIGLEC1,TBK1,TRAF2
Mouse Phenotype	abnormal cytokine level	1.56357e-05	4.80588	0.0163879	2.03054	ADAR,AIM2,ARID5A,CCL3,CUX1,CXCL10,CYP19A1,DDX60,DHX58,GALC,HMOX1,HNRNPD,ICAM1,ICOSLG,IFIH1,IL1RN,IRAK2,IRF7,IRF9,LYN,MEP1A,MMP9,MYD88,NFKBIA,NLRP3,PDCD1,RELA,RFPL3,RHBDF2,RPS6KA5,SIGLEC1,SOCS1,STAT1,TBK1,TGIF1,TRAF2
Mouse Phenotype	small Peyer's patches	1.59135e-05	4.79823	0.0150112	4.7023	BCL3,CCR7,EDNRB,LYN,NFKB2,NFKBIA,RUNX1,TNFRSF11A
Mouse Phenotype	decreased acute inflammation	1.9352e-05	4.71327	0.0165952	2.56489	ANXA5,CCL3,CCR7,CCRL2,CXCL10,EDNRB,GNAQ,HPSE,ICAM1,IRAK2,LITAF,LY96,MCL1,MMP3,NLRP3,NR1H3,NSMAF,SELL,STAT1,TNFRSF11A
Mouse Phenotype	increased susceptibility to infection	2.54117e-05	4.59497	0.0199757	1.98806	ADAR,AIM2,ARHGEF2,BCL3,CD274,CUX1,CXCL10,DDX60,DHX58,DUSP4,GBP5,HMOX1,HNRNPD,IFIH1,IFIT1B,IFITM1,IFITM3,IRF7,IRF9,LY96,MMP3,MMP9,MX1,MYD88,NFKB2,NFKBIA,NLRP3,NR1H3,OAS1,RELA,RHBDF2,SIGLEC1,STAT1,TBK1,TLR1,VSIG4
Mouse Phenotype	abnormal circulating interferon-beta level	2.5764e-05	4.58899	0.0186947	9.13742	ADAR,DDX60,DHX58,IRF7,IRF9,MMP9
Mouse Phenotype	abnormal intercellular signaling peptide or protein level	3.37013e-05	4.47235	0.0227075	1.96341	ADAR,AIM2,ARID5A,CCL3,CUX1,CXCL10,CYP19A1,DDX60,DHX58,GALC,HMOX1,HNRNPD,ICAM1,ICOSLG,IFIH1,IL1RN,IRAK2,IRF7,IRF9,LYN,MEP1A,MMP9,MYD88,NFKBIA,NLRP3,PDCD1,RELA,RFPL3,RHBDF2,RPS6KA5,SIGLEC1,SOCS1,STAT1,TBK1,TGIF1,TRAF2
Mouse Phenotype	decreased inflammatory response	3.8026e-05	4.41992	0.0239133	2.19518	ABCC1,ANXA5,CCL3,CCR7,CCRL2,CXCL10,EDNRB,GNAQ,HMOX1,HPSE,ICAM1,ICOSLG,IRAK2,LITAF,LY96,MCL1,MMP3,MMP9,MYD88,NLRP3,NR1H3,NSMAF,SELL,STAT1,TNFRSF11A
Mouse Phenotype	abnormal response to infection	4.18893e-05	4.3779	0.0232436	1.82253	ADAR,AIM2,ARHGEF2,BCL3,CCL3,CCR7,CD274,CUX1,CXCL10,DDX60,DHX58,DUSP4,EFHD2,GBP5,HAVCR2,HMOX1,HNRNPD,ICAM1,IFIH1,IFIT1B,IFITM1,IFITM3,IL1RN,IRF7,IRF9,LY96,MMP3,MMP9,MX1,MYD88,NFKB2,NFKBIA,NLRP3,NR1H3,OAS1,RELA,RHBDF2,SIGLEC1,SOCS1,STAT1,TBK1,TLR1,VSIG4
Mouse Phenotype	abnormal Peyer's patch size	5.75485e-05	4.23997	0.0301586	4.12355	BCL3,CCR7,EDNRB,LYN,NFKB2,NFKBIA,RUNX1,TNFRSF11A
Mouse Phenotype	increased liver weight	6.00686e-05	4.22135	0.0298225	2.9378	CYP19A1,CYP27A1,DNAJC15,FTH1,GTF2IRD1,IFITM1,IFITM3,KLF3,KLF6,MOB1A,NR1H3,RICTOR,RUNX1,SOD2
Mouse Phenotype	increased susceptibility to viral infection	6.57202e-05	4.1823	0.0309969	2.81151	ADAR,AIM2,ARHGEF2,CXCL10,DDX60,DHX58,IFIH1,IFIT1B,IFITM1,IFITM3,IRF7,IRF9,MMP9,MX1,MYD88,OAS1,STAT1
Mouse Phenotype	abnormal induced morbidity/mortality	7.57927e-05	4.12037	0.0340454	1.80797	ABCC1,AIM2,ANTXR1,BCL3,CACNA1A,CD274,CXCL10,DDX60,DHX58,FTH1,GBP5,GPR98,HAVCR2,HMOX1,ICAM1,IFIH1,IFIT1B,IFITM1,IFITM3,IRAK2,IRF7,IVNS1ABP,KITLG,MMP9,MX1,MYD88,NFKB2,NFKBIA,NLRP3,NR1H3,PDCD1,RELA,RHBDF2,RPS6KA5,SOCS1,STAT1,TBK1,VSIG4

### Sheet: cluster6
Ontology	Desc	HyperP		HyperFdrQ	RegionFoldEnrich	FgGeneNames
GO Biological Process	multi-organism metabolic process	2.0736e-08	7.68328	0.000267557	2.0125	AAAS,ANXA2,ATG16L2,ATG5,CCNT2,DHX9,EIF3A,EIF3B,EIF3L,MAP2K3,MON1B,NDC1,NUP133,NUP153,NUP205,NUP50,NUP54,NUP98,PCBP1,POM121,POM121C,PTBP1,RAB5A,RPL13,RPL13A,RPL17,RPL19,RPL21,RPL23A,RPL29,RPL3,RPL36,RPL36A,RPL39,RPL7,RPLP1,RPLP2,RPS11,RPS14,RPS19,RPS20,RPS29,RPS3,RPS5,RPS8,RPS9,SEH1L,SMARCB1,TPR,UBA52
GO Biological Process	viral transcription	1.76504e-07	6.75324	0.00113872	2.12846	AAAS,CCNT2,DHX9,MON1B,NDC1,NUP133,NUP153,NUP205,NUP50,NUP54,NUP98,POM121,POM121C,RPL13,RPL13A,RPL17,RPL19,RPL21,RPL23A,RPL29,RPL3,RPL36,RPL36A,RPL39,RPL7,RPLP1,RPLP2,RPS11,RPS14,RPS19,RPS20,RPS29,RPS3,RPS5,RPS8,RPS9,SEH1L,TPR,UBA52
GO Biological Process	viral gene expression	2.737e-07	6.56272	0.00117719	2.02819	AAAS,CCNT2,DHX9,EIF3A,EIF3B,EIF3L,MON1B,NDC1,NUP133,NUP153,NUP205,NUP50,NUP54,NUP98,POM121,POM121C,PTBP1,RPL13,RPL13A,RPL17,RPL19,RPL21,RPL23A,RPL29,RPL3,RPL36,RPL36A,RPL39,RPL7,RPLP1,RPLP2,RPS11,RPS14,RPS19,RPS20,RPS29,RPS3,RPS5,RPS8,RPS9,SEH1L,TPR,UBA52
GO Biological Process	mRNA transport	2.57422e-06	5.58935	0.00830379	1.89839	AAAS,AHCTF1,BICD2,CASC3,CPSF1,CPSF2,DHX9,EIF4E,HHEX,HNRNPA2B1,HNRNPA3,HSF1,IWS1,MCM3AP,MVP,NCBP2,NDC1,NUP133,NUP153,NUP205,NUP50,NUP54,NUP98,NXF1,NXT1,PCID2,POM121,POM121C,RNPS1,SEH1L,SLBP,SMG5,SMG7,SRSF2,SRSF4,SRSF6,SUPT6H,SYMPK,TPR,UPF3A,XPO1,ZC3H11A,ZFP36
GO Biological Process	ribonucleoprotein complex export from nucleus	4.9409e-06	5.30619	0.0127505	1.98896	AAAS,ABCE1,CASC3,CPSF1,CPSF2,EIF4E,HHEX,HNRNPA2B1,NCBP2,NDC1,NPM1,NUP133,NUP153,NUP205,NUP50,NUP54,NUP98,NXF1,NXT1,PCID2,POM121,POM121C,RNPS1,SEH1L,SLBP,SMG5,SMG7,SRSF2,SRSF4,SRSF6,SYMPK,TPR,XPO1,XPOT,ZC3H11A
GO Biological Process	nuclear-transcribed mRNA catabolic process, nonsense-mediated decay	4.9409e-06	5.30619	0.0127505	1.98896	CASC3,DCP2,EIF3E,ETF1,NCBP2,PABPC1,PNRC1,PPP2CA,RNPS1,RPL13,RPL13A,RPL17,RPL19,RPL21,RPL23A,RPL29,RPL3,RPL36,RPL36A,RPL39,RPL7,RPLP1,RPLP2,RPS11,RPS14,RPS19,RPS20,RPS29,RPS3,RPS5,RPS8,RPS9,SMG5,SMG7,UBA52,UPF3A
GO Biological Process	ribonucleoprotein complex localization	6.57573e-06	5.18206	0.012121	1.96907	AAAS,ABCE1,CASC3,CPSF1,CPSF2,EIF4E,HHEX,HNRNPA2B1,NCBP2,NDC1,NPM1,NUP133,NUP153,NUP205,NUP50,NUP54,NUP98,NXF1,NXT1,PCID2,POM121,POM121C,RNPS1,SEH1L,SLBP,SMG5,SMG7,SRSF2,SRSF4,SRSF6,SYMPK,TPR,XPO1,XPOT,ZC3H11A
GO Biological Process	translational initiation	1.23186e-05	4.90944	0.0198683	1.83226	ABCE1,EIF1,EIF1AD,EIF2A,EIF3A,EIF3B,EIF3E,EIF3J,EIF3L,EIF4E,EIF4E2,EIF4G2,EIF4G3,EIF4H,EIF5,MTIF3,PABPC1,PTBP1,RPL13,RPL13A,RPL17,RPL19,RPL21,RPL23A,RPL29,RPL3,RPL36,RPL36A,RPL39,RPL7,RPLP1,RPLP2,RPS11,RPS14,RPS19,RPS20,RPS29,RPS3,RPS5,RPS8,RPS9,UBA52
GO Biological Process	mRNA export from nucleus	2.07913e-05	4.68212	0.0268271	1.96346	AAAS,CASC3,CPSF1,CPSF2,EIF4E,HHEX,HNRNPA2B1,NCBP2,NDC1,NUP133,NUP153,NUP205,NUP50,NUP54,NUP98,NXF1,NXT1,PCID2,POM121,POM121C,RNPS1,SEH1L,SLBP,SMG5,SMG7,SRSF2,SRSF4,SRSF6,SYMPK,TPR,ZC3H11A

### Sheet: cluster7
Ontology	Desc	HyperP	HyperFdrQ		RegionFoldEnrich	FgGeneNames
GO Biological Process	positive regulation of cell proliferation	7.06049e-07	0.00911016	6.15116	1.58643	ADAM10,AKR1C2,AKR1C3,ARG1,BCL2,BIRC6,BMP4,CASR,CCR2,CCR3,CD40LG,CD86,CDC42,CDK6,CLEC11A,DISC1,DLL1,DPP4,DRD3,EFNB1,ESM1,ETS1,EYA1,FGF7,FLT1,FOSL2,FOXF1,FOXG1,FOXP1,FOXP2,FZD3,GLI3,GLUL,HGF,HLX,HNRNPU,IL10,IL31RA,IL6ST,INSM1,INSR,IRS2,ITGB1BP1,KDM4C,KIAA1462,KIF20B,LGALS9,MCTS1,MEF2C,MNAT1,MYB,NCK2,OTP,PBX1,PDCD10,PDGFA,PDGFD,PHIP,PLAC8,PPARGC1A,PRKCQ,PRKCZ,PTK2B,PTPRC,RBPJ,RREB1,RUNX2,SLAMF1,SPN,…
GO Biological Process	ureter development	8.67922e-07	0.0055994	6.06152	7.93728	BMP4,FOXF1,NFIA,RET
GO Biological Process	negative regulation of reproductive process	1.52686e-05	0.0492526	4.8162	4.08203	ACVR1C,ARHGDIB,BMP4,DMRT1,NR5A1,PRKACB,PRKAR1A,WNT5A,WT1,ZFPM2,ZP3
GO Biological Process	positive regulation of cell adhesion	1.64815e-05	0.0354434	4.783	1.71288	AZU1,CCDC80,CCR2,CD247,CD40LG,CD83,CD86,CDC42,CDK6,CITED2,DISC1,DPP4,DUSP10,EFNB1,ETS1,FOXF1,GLI3,GRB2,HLX,HSD17B12,IL10,IL6ST,IL7R,ITGB1BP1,KIF26B,LGALS9,MYB,MYO10,NCK2,NLRP3,PRKCQ,PRKCZ,PTK2B,PTPRC,RET,RREB1,SLAMF1,SOCS5,SPN,TFE3,TFRC,TNFSF9,TPM1,WNT5A,XBP1,ZP3
GO Biological Process	regulation of neurogenesis	2.10166e-05	0.0387396	4.67744	1.56555	BCL2,BMP4,BRINP3,CAMK1D,CCR2,CDH4,CHD7,CNR1,CNTN4,CXCR4,DBN1,DISC1,DLL1,DRD3,DUSP10,EEF2K,EYA1,FBXO7,FOXG1,FOXO3,FZD3,GATA2,GLI3,HGF,IL1RAP,IL6ST,IRX3,KALRN,KDM4C,KIF20B,LRRC4C,MAN2A1,MEF2C,MYB,NEGR1,NGF,NKX6-2,NRCAM,OTP,PBX1,PLXNA1,PLXNA4,PMP22,POU4F2,PPP3CA,PTK2B,RAB11A,RET,ROBO2,RTN4RL2,SDC2,SDK1,SEMA3A,SRGAP2,SYT17,TCF12,TERT,TLR2,TNIK,UBE3A,VLDLR,WNT5A,YWHAH
GO Biological Process	regulation of nervous system development	2.10247e-05	0.0339102	4.67727	1.53176	AMIGO2,BCL2,BMP4,BRINP3,CAMK1D,CCR2,CDH4,CHD7,CLSTN2,CNR1,CNTN4,CXCR4,DBN1,DISC1,DLL1,DRD3,DUSP10,EEF2K,EYA1,FBXO7,FOXG1,FOXO3,FZD3,GATA2,GLI3,HGF,IL1RAP,IL6ST,IRX3,KALRN,KDM4C,KIF20B,LPHN1,LPHN3,LRRC4C,LRTM1,MAN2A1,MEF2C,MYB,MYRF,NEGR1,NGF,NKX6-2,NRCAM,OTP,PBX1,PLXNA1,PLXNA4,PMP22,POU4F2,PPP3CA,PRKACB,PTK2B,RAB11A,RET,ROBO2,RTN4RL2,SDC2,SDK1,SEMA3A,SLITRK4,SRGAP2,SYT17,TCF12,TERT,TLR2,TNIK,UBE3A…
GO Biological Process	regulation of developmental growth	2.85355e-05	0.0368194	4.54461	1.87764	ADRB2,BASP1,BCL2,BCL2L11,BMP4,CDH4,CHD7,DISC1,DLL1,DRD3,DUSP10,FTO,HLX,INSR,JARID2,MEF2C,MSTN,NRCAM,PLAC8,PLXNA1,PLXNA4,POU4F2,RAB11A,RBPJ,SEMA3A,STK4,SYT17,TBX2,WNT5A,WT1,ZFPM2,ZP3
GO Biological Process	midgut development	3.12717e-05	0.0366817	4.50485	6.41088	FOXF1,RET,WNT5A
GO Biological Process	regulation of mesenchymal cell proliferation	4.09687e-05	0.0440516	4.38755	3.33366	BMP4,FOXF1,FOXP2,IRS2,PDGFA,PHF14,WNT11,WNT5A
GO Biological Process	lymphocyte activation	4.98779e-05	0.0495057	4.30209	1.66853	BCL2,BLNK,CD40LG,CD86,CDK6,CHD7,DLL1,DOCK11,DPP4,FOXP1,GLI3,HDAC9,HSH2D,IGBP1,IL10,IL7R,LAT,LAX1,LCP1,LEPR,MEF2C,MSN,MYH9,NCK2,PLCL2,PPP3CA,PRLR,PTGER4,PTK2B,PTPRC,RAB27A,RBPJ,RUNX2,SATB1,SLAMF1,SPN,SWAP70,TLR4,TPD52,ZFP36L2
GO Biological Process	B cell proliferation	5.37182e-05	0.049509	4.26988	3.43949	BCL2,CD40LG,IL10,IL7R,MEF2C,PLCL2,PTPRC,TLR4
GO Biological Process	forebrain neuron differentiation	5.37182e-05	0.049509	4.26988	3.43949	DISC1,FOXG1,GATA2,GNAQ,INHBA,OTP,ROBO2,SATB2,SEMA3A,SLC4A10,WNT5A
GO Biological Process	positive regulation of cell-cell adhesion	5.50777e-05	0.0444168	4.25902	1.85892	CCR2,CD247,CD40LG,CD83,CD86,CDC42,CITED2,DPP4,DUSP10,EFNB1,ETS1,GLI3,GRB2,HLX,IL10,IL6ST,IL7R,KIF26B,LGALS9,MYB,MYO10,NCK2,NLRP3,PRKCQ,PRKCZ,PTPRC,SLAMF1,SOCS5,SPN,TFRC,TNFSF9,WNT5A,XBP1,ZP3
GO Biological Process	regulation of leukocyte activation	5.78452e-05	0.0439045	4.23773	1.58143	ADORA2B,APLF,ARG1,BCL2,BMP4,CCR2,CD247,CD40LG,CD83,CD86,CDC42,CLEC4G,CNR1,DPP4,DUSP10,EFNB1,FAM19A3,FBXO7,FOXF1,GATA2,GLI3,GRB2,GSN,HLX,IL10,IL31RA,IL6ST,IL7R,INHBA,IRS2,LAT,LAX1,LGALS9,MEF2C,MYB,NCK2,NLRP3,PRKAR1A,PRKCQ,PRKCZ,PTPRC,SAMSN1,SLAMF1,SOCS5,SPN,TFRC,TLR4,TNFSF9,WNT5A,XBP1,ZFP36L2,ZP3
GO Biological Process	negative regulation of growth of symbiont involved in interaction with host	5.80238e-05	0.0415934	4.23639	5.95296	CTSG,IL10,IRF8,MPO
GO Biological Process	negative regulation of growth of symbiont in host	5.80238e-05	0.0415934	4.23639	5.95296	CTSG,IL10,IRF8,MPO
GO Biological Process	regulation of cell activation	6.3364e-05	0.0408793	4.19816	1.55386	ADAMTS18,ADORA2B,APLF,ARG1,BCL2,BMP4,CCR2,CD247,CD40LG,CD83,CD86,CDC42,CLEC4G,CNR1,DPP4,DUSP10,EFNB1,FAM19A3,FBXO7,FOXF1,GATA2,GLI3,GRB2,GSN,HLX,IL10,IL31RA,IL6ST,IL7R,INHBA,IRS2,LAT,LAX1,LGALS9,MEF2C,MYB,NCK2,NLRP3,PDGFA,PLEK,PRKAR1A,PRKCQ,PRKCZ,PTPRC,SAMSN1,SLAMF1,SOCS5,SPN,TEC,TFRC,TLR4,TNFSF9,TXK,WNT5A,XBP1,ZFP36L2,ZP3
GO Biological Process	autonomic nervous system development	6.90804e-05	0.042445	4.16065	3.57178	EDNRA,FZD3,HLX,INSM1,PLXNA4,RET,SEMA3A
GO Biological Process	regulation of adaptive immune response	7.64962e-05	0.044865	4.11636	2.22701	APLF,ARG1,CCR2,CD48,CLEC4G,DUSP10,FCER2,HLX,IL10,IL6ST,IL7R,MEF2C,NLRP3,PRKCQ,PRKCZ,PTPRC,SAMSN1,SLAMF1,SOCS5,SPN,TFRC,ZP3
GO Biological Process	negative regulation of T cell mediated immunity	7.7751e-05	0.0436183	4.10929	5.01302	ARG1,CLEC4G,IL7R,PTPRC,SLAMF1,SPN
GO Biological Process	cell-cell adhesion	8.6579e-05	0.046547	4.06259	1.55014	AMIGO2,APOA4,BCL2,CD40LG,CD86,CDC42,CDH26,CDH4,CDHR3,CDK6,CHD7,CLSTN2,CNTN4,COL14A1,CSTA,DNAJB6,DPP4,DSC1,DSG1,FOXF1,FOXP1,GCNT1,GLI3,HSH2D,IL7R,LAT,LCP1,LEPR,LPHN1,LPHN3,MSN,MYH9,NCAM2,NCK2,NEGR1,NRCAM,PCDH9,PCDHGC5,PLEK,PPP3CA,PRLR,PTGER4,PTPRC,RAB27A,RET,ROBO2,RUNX2,SATB1,SDK1,SELPLG,SERPINB8,SMAGP,SPN,ZFP36L2
