## Supplemental table 3 for "PU.1 Shapes Host Epigenetic Responses to Mycobacterium tuberculosis and Represents a Target for Host Directed Therapy"

### Sheet: Cluster 3
Motif Name	Consensus	P-value	Log P-value	q-value (Benjamini)	# of Target Sequences with Motif(of 979)	% of Target Sequences with Motif	# of Background Sequences with Motif(of 47317)	% of Background Sequences with Motif	Fold change	Gene	Family	Subfamily
V_AP1_01	SNRTGAGTCAGCN	1e-88	-203	0	296	0.3023	3865.8	0.0817	3.70012	JUN family Family	JUN family-related factors	JUN family factors
V_FRA1_Q5	TGAGTCAT	1e-79	-184	0	400	0.4086	7345.4	0.1553	2.63104	Fra-1 (FosL1)	Fos-related factors	Fos factors
V_AP1_Q6	GVTGACTCANY	1e-77	-179	0	270	0.2758	3587.5	0.0758	3.63852	JUN family	JUN family-related factors	JUN family factors
V_AP1_C	ATGASTCAG	1e-75	-174	0	336	0.3432	5547.3	0.1173	2.92583	JUN family	JUN family-related factors	JUN family factors
V_ISRE_01	CAGTTTCACTTTCCC	1e-63	-147	0	199	0.2033	2340.6	0.0495	4.10707	ISRE
V_AP1_Q6_01	RTGACTCAN	1e-63	-145	0	190	0.1941	2153.8	0.0455	4.26593	JUN family	JUN family-related factors	JUN family factors
V_BACH1_01	ANSATGAGTCATGVT	1e-59	-137	0	178	0.1818	1992.8	0.0421	4.31829	BACH1	JUN family-related factors	NF-E2-like factors
V_BACH2_01	CRTGAGTCATC	1e-56	-130	0	237	0.2421	3613.8	0.0764	3.16885	BACH2	JUN family-related factors	NF-E2-like factors
V_PU1_01	AAAAWGVGGAAGTRGNG	1e-50	-117	0	373	0.381	8345.8	0.1764	2.15986	PU.1 (Spi-1)	Ets-related factors	Spi-like factors
V_AP1_Q4_01	TGAGTCAT	1e-46	-107	0	129	0.1318	1327	0.0281	4.69039	JUN family	JUN family-related factors	JUN family factors
V_AP1_Q4	RGTGACTMAGT	1e-41	-95.6	0	247	0.2523	4743.9	0.1003	2.51545	JUN family	JUN family-related factors	JUN family factors
V_ICSBP_Q6	RAARTGAAACTG	1e-39	-90.3	0	157	0.1604	2249.4	0.0476	3.36975	IRF-8	Interferon-regulatory factors
V_SPIB_01	AAAAAGMGGAAGTWNCW	1e-36	-83.1	0	241	0.2462	4922.9	0.1041	2.36503	Spi-B	Ets-related factors	Spi-like factors
V_NRF2_Q4	MTGCTGAGTCATK	1e-31	-72.6	0	253	0.2584	5688.2	0.1203	2.14796	NF-E2L2 (NRF2)	JUN family-related factors	NF-E2-like factors
V_IRF7_01	TRGGAAATCGAAABTKRS	1e-27	-62.3	0	234	0.239	5415.3	0.1145	2.08734	IRF-7	Interferon-regulatory factors
V_ETS_Q6	ACTTCCTS	1e-27	-63.9	0	236	0.2411	5424.8	0.1147	2.10201	ETS family	Ets-related factors	Ets-like factors
V_NFE2_01	TGCTGAGTCAY	1e-26	-62.1	0	175	0.1788	3459.4	0.0731	2.44596	NF-E2 p45	Ets-related factors	NF-E2-like factors
V_AP1_Q2_01	TGACTCANNGKN	1e-25	-58.3	0	136	0.1389	2383.7	0.0504	2.75595	JUN family	JUN family-related factors	JUN family factors
V_ERG_01	ACCGGAAGT	1e-21	-49.5	0	159	0.1624	3360	0.071	2.28732	ERG	Ets-related factors	Ets-like factors
V_AP1FJ_Q2	RGTGACTCAGW	1e-18	-43.1	0	166	0.1696	3832.6	0.081	2.09383	JUN family	JUN family-related factors	JUN family factors
V_TCF11MAFG_01	MHWHHATGACTCAGCAATTVTG	1e-15	-34.6	0	129	0.1318	2921.2	0.0618	2.13269	NF-E2L1 / MafG	JUN family-related factors / Maf-related factors	NF-E2-like factors / Small Maf factors
V_IRF2_01	GAAAAGYGAAASC	1e-13	-31.6	0	57	0.0582	837.6	0.0177	3.28814	IRF-2	Interferon-regulatory factors
V_TEL2_Q6	YTACTTCCTG	1e-11	-26.9	0	83	0.0848	1710.7	0.0362	2.34254	ETV7 (Tel-2)	Ets-related factors	ETV6-like factors
V_ELK1_01	NAAACMGGAAGTNCGT	1e-10	-23.9	0	95	0.097	2217.6	0.0469	2.06823	Elk-1	Ets-related factors	Elk-like factors
V_CEBPB_Q6	TTRTGCAATH	1e-08	-19.3	0	21	0.0215	204.3	0.0043	5	C/EBPβ	C/EBP-related	C/EBP
V_CEBP_Q2_01	HTTGCAYAATHH	1e-07	-18.4	0	64	0.0654	1414.8	0.0299	2.18729	C/EBP	C/EBP-related	C/EBP
V_CEBPE_01	ATTRCGYAAT	1e-07	-16.7	0	52	0.0531	1095.8	0.0232	2.28879	C/EBPε	C/EBP-related	C/EBP
V_CETS1P54_02	VNACMGGAWRTTN	1e-06	-15.4	0	61	0.0623	1437.7	0.0304	2.04934	c-Ets-1	Ets-related factors	Ets-like factors
V_STAT1_01	KDYSAHTTCCGGGAADTGGSR	0.001	-8.55	0.0026	25	0.0255	534.3	0.0113	2.25664	STAT1	STAT factors

### Sheet: Cluster 4
Motif Name	Consensus	P-value	Log P-value	q-value (Benjamini)	# of Target Sequences with Motif(of 1492)	% of Target Sequences with Motif	# of Background Sequences with Motif(of 47044)	% of Background Sequences with Motif	Fold change	Gene	Family	Subfamily
V_PU1_01	AAAAWGVGGAAGTRGNG	1e-100	-231	0	619	0.4149	8364.5	0.1778	2.33352	PU.1 (Spi-1)	Ets-related factors	Spi-like factors
V_SPIB_01	AAAAAGMGGAAGTWNCW	1e-85	-196	0	460	0.3083	5529.9	0.1175	2.62383	Spi-B	Ets-related factors	Spi-like factors
V_ETS_Q6	ACTTCCTS	1e-63	-146	0	412	0.2761	5438	0.1156	2.38841	ETS family	Ets-related factors	Ets-like factors
V_CETS1P54_03	BVKACCGGAWGTNRGW	1e-29	-67.8	0	241	0.1615	3461.8	0.0736	2.19429	c-Ets-1	Ets-related factors	Ets-like factors
V_ERG_01	ACCGGAAGT	1e-28	-66.5	0	220	0.1475	3043.3	0.0647	2.27975	ERG	Ets-related factors	Ets-like factors
V_GADP_01	CACTTCCGGYBC	1e-26	-61.1	0	262	0.1756	4103.2	0.0872	2.01376	GABPα (E4TF1-60, NRSF-2α)	Ets-related factors	Ets-like factors
V_ISRE_01	CAGTTTCACTTTCCC	1e-22	-51.5	0	187	0.1253	2699	0.0574	2.18293	ISRE
V_ICSBP_Q6	RAARTGAAACTG	1e-22	-50.7	0	176	0.118	2481.4	0.0527	2.23909	IRF-8	Interferon-regulatory factors
V_CEBP_Q2_01	HTTGCAYAATHH	1e-22	-51.2	0	143	0.0958	1794.8	0.0381	2.51444	C/EBP	C/EBP-related	C/EBP
V_CEBPE_01	ATTRCGYAAT	1e-22	-50.8	0	117	0.0784	1306.1	0.0278	2.82014	C/EBPε	C/EBP-related	C/EBP
V_TEL2_Q6	YTACTTCCTG	1e-18	-43.2	0	123	0.0824	1560.9	0.0332	2.48193	ETV7 (Tel-2)	Ets-related factors	ETV6-like factors
V_AP1_Q6_01	RTGACTCAN	1e-15	-34.8	0	154	0.1032	2425.4	0.0515	2.00388	JUN family	JUN family-related factors	JUN family factors
V_ELK1_01	NAAACMGGAAGTNCGT	1e-14	-33.4	0	135	0.0905	2042.9	0.0434	2.08525	Elk-1	Ets-related factors	Elk-like factors
V_ELK1_02	YSMRCCGGAAGTNM	1e-13	-31.4	0	131	0.0878	2010.2	0.0427	2.05621	Elk-1	Ets-related factors	Elk-like factors
V_VMYB_02	YSYAACGGH	1e-13	-31.8	0	94	0.063	1221	0.0259	2.43243	c-Myb	Myb/SANT domain factors	Myb-like factors
V_CEBPB_Q6	TTRTGCAATH	1e-13	-32.1	0	41	0.0275	292.4	0.0062	4.43548	C/EBPβ	C/EBP-related	C/EBP
V_AP1_Q4_01	TGAGTCAT	1e-11	-26.3	0	104	0.0697	1564.8	0.0333	2.09309	JUN family	JUN family-related factors	JUN family factors
V_CEBPA_01	HNATTGCNHAANCW	1e-10	-23.1	0	88	0.059	1304.6	0.0277	2.12996	C/EBPα	C/EBP-related	C/EBP
V_CEBP_Q2	WNATTGCDTAADDN	1e-07	-16.3	0	65	0.0436	994.5	0.0211	2.06635	C/EBP	C/EBP-related	C/EBP
V_NERF_Q2	TGSCAGGAAGTRGGTBDC	1e-07	-17.9	0	68	0.0456	1015	0.0216	2.11111	Elf-2 (NERF)	Ets-related factors	Elf-1-like factors
V_IRF2_01	GAAAAGYGAAASC	1e-06	-14.7	0	62	0.0416	977.2	0.0208	2	IRF-2	Interferon-regulatory factors
V_MAF_Q6	TRGAGGGAAGTTGSCT	1e-06	-15.5	0	62	0.0416	953.8	0.0203	2.04926	MAF family	Maf-related factors
V_CEBPA_Q6	NNVTTDDGCAAWN	0.0001	-9.25	0.0011	12	0.008	98.4	0.0021	3.80952	C/EBPα	C/EBP-related	C/EBP
V_NFY_C	HCTGATTGGYTAVT	0.001	-8.17	0.003	30	0.0201	464.3	0.0099	2.0303	NF-YA / NF-YB / NF-YC	Heteromeric CCAAT-binding factors
V_MYB_Q3	RSNGNCAGTTR	0.001	-8.52	0.0021	24	0.0161	329	0.007	2.3	c-Myb	Myb/SANT domain factors	Myb-like factors

### Sheet: Cluster 5
Motif Name	Consensus	P-value	Log P-value	q-value (Benjamini)	# of Target Sequences with Motif(of 322)	% of Target Sequences with Motif	# of Background Sequences with Motif(of 49602)	% of Background Sequences with Motif	Fold change	Gene	Family	Subfamily
V_ISRE_01	CAGTTTCACTTTCCC	1e-38	-89	0	89	0.2764	2564.4	0.0517	5.34623	ISRE
V_ICSBP_Q6	RAARTGAAACTG	1e-34	-78.6	0	80	0.2484	2327.9	0.047	5.28511	IRF-8	Interferon-regulatory factors
V_FRA1_Q5	TGAGTCAT	1e-25	-58.9	0	138	0.4286	8669.7	0.1749	2.45054	Fra-1 (FosL1)	Fos-related factors	Fos factors
V_AP1_Q6_01	RTGACTCAN	1e-23	-54.6	0	69	0.2143	2499.4	0.0504	4.25198	JUN family	JUN family-related factors	JUN family factors
V_AP1_C	ATGASTCAG	1e-20	-47	0	109	0.3385	6583.2	0.1328	2.54895	JUN family	JUN family-related factors	JUN family factors
V_AP1_01	SNRTGAGTCAGCN	1e-18	-43.3	0	87	0.2702	4691	0.0947	2.85322	JUN family	JUN family-related factors	JUN family factors
V_AP1_Q6	GVTGACTCANY	1e-18	-42.9	0	83	0.2578	4340.9	0.0876	2.94292	JUN family	JUN family-related factors	JUN family factors
V_AP1_Q4_01	TGAGTCAT	1e-18	-42.4	0	48	0.1491	1534.7	0.031	4.80968	JUN family	JUN family-related factors	JUN family factors
V_BACH2_01	CRTGAGTCATC	1e-17	-39.8	0	79	0.2453	4196.6	0.0847	2.8961	BACH2	JUN family-related factors	NF-E2-like factors
V_IRF7_01	TRGGAAATCGAAABTKRS	1e-16	-39	0	92	0.2857	5529.7	0.1116	2.56004	IRF-7	Interferon-regulatory factors
V_NRF2_Q4	MTGCTGAGTCATK	1e-15	-35.2	0	99	0.3075	6617.9	0.1335	2.30337	NF-E2L2 (NRF2)	JUN family-related factors	NF-E2-like factors
V_BACH1_01	ANSATGAGTCATGVT	1e-13	-30.4	0	52	0.1615	2437.3	0.0492	3.28252	BACH1	JUN family-related factors	NF-E2-like factors
V_NFKB_Q6_01	KNNNGGGAAADTCCCN	1e-11	-27.6	0	92	0.2857	6674.3	0.1347	2.12101	NF-κB family	NF-kappaB-related factors
V_NFE2_01	TGCTGAGTCAY	1e-11	-27.3	0	66	0.205	3956.5	0.0798	2.56892	NF-E2 p45	Ets-related factors	NF-E2-like factors
V_CREL_01	GGGGMTTTCC	1e-10	-23.7	0	78	0.2422	5579.1	0.1126	2.15098	c-Rel	NF-kappaB-related factors
V_RELBP52_01	GGGGRTTTCC	1e-10	-23.2	0	75	0.2329	5306.4	0.1071	2.1746	RelB (I-Rel)/ NF-κB p100 (NFKB2)	NF-kappaB-related factors
V_AP1_Q4	RGTGACTMAGT	1e-09	-22.6	0	79	0.2453	5827.9	0.1176	2.08588	JUN family	JUN family-related factors	JUN family factors
V_NFKAPPAB65_01	GGGAATTTCC	1e-09	-20.9	0	73	0.2267	5370.7	0.1084	2.09133	NF-κB p65 (RelA)	NF-kappaB-related factors
V_IRF2_01	GAAAAGYGAAASC	1e-09	-22.1	0	26	0.0807	880.7	0.0178	4.53371	IRF-2	Interferon-regulatory factors
V_AP1_Q2_01	TGACTCANNGKN	1e-08	-20	0	46	0.1429	2670.5	0.0539	2.65121	JUN family	JUN family-related factors	JUN family factors
V_AP1FJ_Q2	RGTGACTCAGW	1e-07	-16.6	0	61	0.1894	4585	0.0925	2.04757	JUN family	JUN family-related factors	JUN family factors
V_TCF11MAFG_01	MHWHHATGACTCAGCAATTVTG	1e-06	-15.6	0	49	0.1522	3410.8	0.0688	2.21221	NF-E2L1 / MafG	JUN family-related factors / Maf-related factors	NF-E2-like factors / Small Maf factors
V_CEBPE_01	ATTRCGYAAT	0.0001	-10.7	0.0008	21	0.0652	1138.1	0.023	2.83478	C/EBPε	C/EBP-related	C/EBP
V_IRF1_01	GAAAAGYGAAACC	0.001	-8.72	0.0043	31	0.0963	2339.9	0.0472	2.04025	IRF-1	Interferon-regulatory factors

### Sheet: Cluster 6
Motif Name	Consensus	P-value	Log P-value	q-value (Benjamini)	# of Target Sequences with Motif(of 322)	% of Target Sequences with Motif	# of Background Sequences with Motif(of 49602)	% of Background Sequences with Motif	Fold change	Gene	Family	Subfamily
V_SAP1A_01	VACCGGAAGTV	1e-44	-103	0	327	0.2104	4176.4	0.0918	2.29194	Elk-4 (SAP-1)	Ets-related factors	Elk-like factors
V_ERG_01	ACCGGAAGT	1e-39	-91.2	0	329	0.2117	4466.3	0.0981	2.158	ERG	Ets-related factors	Ets-like factors
V_AP1_C	ATGASTCAG	1e-30	-69.6	0	275	0.177	3859.8	0.0848	2.08726	JUN family	JUN family-related factors	JUN family factors
V_AP1_01	SNRTGAGTCAGCN	1e-30	-71.1	0	243	0.1564	3175.4	0.0698	2.24069	JUN family	JUN family-related factors	JUN family factors
V_SPIB_01	AAAAAGMGGAAGTWNCW	1e-29	-67.8	0	265	0.1705	3696.9	0.0812	2.09975	Spi-B	Ets-related factors	Spi-like factors
V_AP1_Q6	GVTGACTCANY	1e-28	-64.9	0	220	0.1416	2855	0.0627	2.25837	JUN family	JUN family-related factors	JUN family factors
V_AP1_Q6_01	RTGACTCAN	1e-28	-66.2	0	147	0.0946	1486.1	0.0327	2.89297	JUN family	JUN family-related factors	JUN family factors
V_TEL2_Q6	YTACTTCCTG	1e-24	-57.4	0	172	0.1107	2084.8	0.0458	2.41703	ETV7 (Tel-2)	Ets-related factors	ETV6-like factors
V_BACH2_01	CRTGAGTCATC	1e-22	-51.7	0	218	0.1403	3128.7	0.0688	2.03924	BACH2	JUN family-related factors	NF-E2-like factors
V_CREB_Q4_01	CSVTGACGTMA	1e-21	-49.9	0	214	0.1377	3091.4	0.0679	2.02798	CREB (CREB1)	CREB-related factors	CREB-like factors
V_BACH1_01	ANSATGAGTCATGVT	1e-21	-49.3	0	128	0.0824	1427.7	0.0314	2.6242	BACH1	JUN family-related factors	NF-E2-like factors
V_CREBATF_Q6	RTGACGTMA	1e-20	-47.3	0	191	0.1229	2683.3	0.059	2.08305	CREB and ATF family
V_ATF_B	KTGACGTCADYS	1e-18	-43.2	0	155	0.0997	2058.6	0.0452	2.20575	ATF family
V_AP1_Q4_01	TGAGTCAT	1e-18	-42.2	0	84	0.0541	790.1	0.0174	3.1092	JUN family	JUN family-related factors	JUN family factors
V_ELK1_04	AACCGGAAGTR	1e-13	-30.9	0	63	0.0405	608.4	0.0134	3.02239	Elk-1	Ets-related factors	Elk-like factors
V_ELK1_03	AACCGGAAGTR	1e-13	-30	0	35	0.0225	213.2	0.0047	4.78723	Elk-1	Ets-related factors	Elk-like factors
V_TFEB_01	RTCACGTGAY	1e-11	-25.6	0	104	0.0669	1467.3	0.0322	2.07764	TFEB	bHLH-ZIP factors	TFE3-like factors
V_CETS1P54_02	VNACMGGAWRTTN	1e-11	-26.4	0	89	0.0573	1152.7	0.0253	2.26482	c-Ets-1	Ets-related factors	Ets-like factors
V_VJUN family_01	NYGATGACGTCATHCY	1e-08	-20.3	0	50	0.0322	553.6	0.0122	2.63934	JUN family	JUN family-related factors	JUN family factors
V_IRF2_01	GAAAAGYGAAASC	0.0001	-10.7	0.0002	43	0.0277	626.3	0.0138	2.00725	IRF-2	Interferon-regulatory factors
V_CEBPB_Q6	TTRTGCAATH	0.0001	-11.2	0.0001	17	0.0109	143.9	0.0032	3.40625	C/EBPβ	C/EBP-related	C/EBP
V_CEBP_Q2	WNATTGCDTAADDN	0.001	-7.77	0.0029	29	0.0187	421.6	0.0093	2.01075	C/EBP	C/EBP-related	C/EBP

### Sheet: Cluster 7
Motif Name	Consensus	P-value	Log P-value	q-value (Benjamini)	# of Target Sequences with Motif(of 322)	% of Target Sequences with Motif	# of Background Sequences with Motif(of 49602)	% of Background Sequences with Motif	Fold change	Gene	Family	Subfamily
V_PU1_01	AAAAWGVGGAAGTRGNG	1e-36	-84.4	0	252	0.3824	8485.4	0.1727	2.21424	PU.1 (Spi-1)	Ets-related factors	Spi-like factors
V_ETS_Q6	ACTTCCTS	1e-32	-75	0	185	0.2807	5421.6	0.1104	2.54257	ETS family	Ets-related factors	Ets-like factors
V_SPIB_01	AAAAAGMGGAAGTWNCW	1e-29	-67.5	0	193	0.2929	6168.3	0.1256	2.33201	Spi-B	Ets-related factors	Spi-like factors
V_CETS1P54_01	ACCGGAAGYV	1e-17	-40.3	0	139	0.2109	4784.3	0.0974	2.1653	c-Ets-1	Ets-related factors	Ets-like factors
V_ERG_01	ACCGGAAGT	1e-11	-27	0	84	0.1275	2719	0.0553	2.30561	ERG	Ets-related factors	Ets-like factors
V_VMYB_02	YSYAACGGH	1e-09	-21	0	39	0.0592	926.7	0.0189	3.13228	c-Myb	Myb/SANT domain factors	Myb-like factors
V_CEBP_Q2_01	HTTGCAYAATHH	1e-08	-19.8	0	67	0.1017	2272.8	0.0463	2.19654	C/EBP	C/EBP-related	C/EBP
V_CBF_02	HNNHCTGYGGTYWHVW	1e-07	-16.5	0	56	0.085	1909.2	0.0389	2.18509	CBF	Heteromeric CCAAT-binding factors
V_CEBPE_01	ATTRCGYAAT	1e-06	-15.4	0	50	0.0759	1676.9	0.0341	2.22581	C/EBPε	C/EBP-related	C/EBP
V_TEL2_Q6	YTACTTCCTG	1e-06	-14.5	0	44	0.0668	1427.7	0.0291	2.29553	ETV7 (Tel-2)	Ets-related factors	ETV6-like factors
V_CETS1P54_02	VNACMGGAWRTTN	1e-05	-13.5	0	47	0.0713	1634.1	0.0333	2.14114	c-Ets-1	Ets-related factors	Ets-like factors
V_RFX_Q6	CHGTTGCSR	0.0001	-9.71	0.0015	38	0.0577	1417.3	0.0288	2.00347	RFX family	RFX-related factors
V_CEBPB_Q6	TTRTGCAATH	0.0001	-9.57	0.0016	16	0.0243	376.4	0.0077	3.15584	C/EBPβ	C/EBP-related	C/EBP
